# Capturing species-wide diversity of the gut microbiota and its relationship with genomic variation in the critically endangered kākāpō

**DOI:** 10.1101/2022.10.31.514450

**Authors:** Annie G. West, Andrew Digby, Anna W. Santure, Joseph G. Guhlin, Peter Dearden, Kākāpō Recovery Team, Michael W. Taylor, Lara Urban

## Abstract

The gut microbiota plays an essential role in host health that has important implications for the conservation management of threatened wildlife. While factors such as diet, medication, and habitat are known to shape the microbiota, our understanding of the entirety of factors, including the complex role of the host genomic background, remains incomplete. Our research on the gut microbiota of the critically endangered kākāpō (*Strigops habroptilus*), a flightless parrot species endemic to Aotearoa New Zealand, represents, to our knowledge, the first study to describe the gastrointestinal bacterial diversity for virtually an entire species and to assess the relationship between gut microbiota and host genomic diversity in a highly threatened population. Here we report a 16S rRNA gene-based analysis of kākāpō faecal samples representing the gut microbiota for 84% of kākāpō (n = 133). This survey was then leveraged with exceptional metadata to tease apart the impact of host genomic diversity and factors such as sex, diet, antibiotic treatment, disease status, habitat, and time of sampling on the kākāpō gut microbiota, with sex being the only covariate significantly associated with gut microbiota diversity. We find evidence of a highly polygenic genomic architecture of the gut microbiota and further identify putative associations between gut bacterial diversity and functional biological pathways related to intestinal homeostasis, inflammation, immune response and metabolism. This improved understanding of the kākāpō gut microbiota – and its relationship with host genomics – can directly benefit kākāpō management and conservation by providing new insights into the role of the gut microbiome in kākāpō health and disease mitigation. Overall, we anticipate that an integration of microbiome studies in conservation research and management will improve our understanding of how the concept of One Health with its implications for human, animal and environmental welfare can be achieved.
