## Additional file 2 for "Capturing species-wide diversity of the gut microbiota and its relationship with genomic variation in the critically endangered kākāpō"

### Sheet: adult_kakapo_sample_info_ms
SampleID	Name	Sample_collection_date	Island	Year_sample_collection	Supplemental_feeding	Month	Season	Hand_rearing	E.coli_dominant	Sex	Antibiotics	Exudative_cloacitis	Reads_per_sample
STUMPY	Stumpy	2017-07-06	Whenua Hou	2017	no	7	Winter	no	no	Male	no	no	37262
MILA	Mila	2018-08-30	Pukenui	2018	no	8	Winter	no	no	Female	no	no	38387
GUAPO	Guapo	2016-06-30	Whenua Hou	2016	yes	6	Winter	no	no	Male	no	no	74136
B_MURPHY	Bluster Murphy	2016-07-03	Whenua Hou	2016	yes	7	Winter	yes	yes	Male	no	no	82150
SOLSTICE	Solstice	2017-03-24	Whenua Hou	2017	no	3	Autumn	no	no	Female	no	no	22413
AUMARIA	Aumaria	2018-08-26	Pukenui	2018	no	8	Winter	no	no	Female	no	no	33253
Makoera	Makorea	2018-08-15	Pukenui	2018	no	8	Winter	no	no	Female	no	no	53437
KURA	Kura	2018-08-23	Pukenui	2018	no	8	Winter	no	no	Female	no	no	11676
RH1	Richard Henry	Mar-99	Te Pakeka	1999	yes	3	Autumn	no	no	Male	no	no	21935
MARIAN	Marian	2020-06-05	Pukenui	2020	no	6	Winter	no	no	Female	no	no	7050
Nora	Nora	2018-07-08	Whenua Hou	2018	no	7	Winter	no	no	Female	no	no	131810
TUKAHA	Tukaha	2017-07-18	Whenua Hou	2017	no	7	Winter	no	no	Female	no	no	80218
KUIHI	Kuihi	2017-07-07	Whenua Hou	2017	no	7	Winter	no	no	Female	no	no	89367
GERTRUDE	Gertrude	2018-08-23	Pukenui	2018	no	8	Winter	no	no	Female	no	no	17143
RIMU	Rimu	2018-06-30	Whenua Hou	2018	no	6	Winter	no	no	Female	no	no	38204
Marama	Marama	2018-08-15	Pukenui	2018	no	8	Winter	yes	no	Female	no	no	89731
Millie1	Millie	2021-11-15	Whenua Hou	2015	no	11	Spring	yes	no	Female	no	no	25215
FELIX	Felix	2016-11-02	Whenua Hou	2016	no	11	Spring	no	no	Male	no	yes	83799
Alice	Alice	2021-11-18	Whenua Hou	2017	no	11	Spring	no	no	Female	no	yes	130134
RUGGEDY	Ruggedy	2020-06-13	Pukenui	2020	no	6	Winter	yes	no	Male	yes	no	84823
Aparima	Aparima	2018-08-12	Pukenui	2018	no	8	Winter	no	no	Female	no	no	71273
Suzanne1	Suzanne	2021-11-15	Whenua Hou	2015	yes	11	Spring	no	no	Female	no	yes	93172
TIWHIRI	Tiwhiri	2019-05-08	Pukenui	2019	yes	5	Autumn	yes	no	Female	no	no	76161
Pearl1	Pearl	2021-11-15	Whenua Hou	2015	yes	11	Spring	no	no	Female	yes	yes	41167
KOMARU	Komaru	2017-07-21	Whenua Hou	2017	no	7	Winter	no	no	Male	no	yes	68018
EVOHE	Evohe	2018-08-22	Pukenui	2018	no	8	Winter	yes	no	Female	no	no	23017
MOSS	Moss	2016-03-03	Whenua Hou	2016	yes	3	Autumn	no	yes	Male	no	no	62775
Huhana	Huhana	2021-11-18	Whenua Hou	2017	no	11	Spring	yes	no	Female	no	no	151869
SCRATCH	Scratch	2018-08-24	Pukenui	2018	no	8	Winter	yes	no	Male	no	no	54951
STELLA	Stella	2011-09-30	Pukenui	2011	yes	9	Spring	yes	yes	Female	no	no	35799
Arab1	Arab	2021-11-15	Whenua Hou	2015	yes	11	Spring	no	yes	Male	no	no	25899
Rakiura	Rakiura	2021-11-18	Whenua Hou	2017	no	11	Spring	no	yes	Female	yes	yes	147867
Jimmy1	Jimmy	2021-11-15	Whenua Hou	2015	yes	11	Spring	no	yes	Male	no	no	57462
EGILSAY_S	Egilsay	2020-07-05	Whenua Hou	2020	no	7	Winter	no	yes	Male	no	no	45786
Po1	Weheruatanga-o-te-po	2021-02-16	Whenua Hou	2016	yes	2	Summer	yes	yes	Female	no	no	116834
Rangi1	Rangi	2021-11-15	Whenua Hou	2015	no	11	Spring	no	yes	Male	no	yes	84941
KANAWERA	Kanawera	2019-11-26	Te Kakahu-o-Tamatea	2020	no	7	Winter	yes	yes	Male	yes	no	56315
JOE	Joe	2018-08-18	Pukenui	2018	no	8	Winter	no	yes	Male	no	no	58848
TauK	Tau Kuhurangi	2018-06-29	Whenua Hou	2018	no	6	Winter	no	yes	Male	no	no	88360
Tiaka1	Tiaka	2021-11-15	Whenua Hou	2015	no	11	Spring	yes	yes	Female	no	no	55638
KOKOTO	Kokoto	2020-06-04	Pukenui	2020	no	6	Winter	no	yes	Male	no	no	82873
TE_KINGI	Te Kingi	2019-09-14	Pukenui	2019	yes	9	Spring	no	yes	Male	no	yes	74921
YASMINE	Yasmine	2018-08-29	Pukenui	2018	no	8	Winter	yes	yes	Female	no	no	59708
TOITIITI	Toitiiti	2018-09-03	Pukenui	2018	no	9	Spring	yes	yes	Female	no	no	50059
TAKATIMU	Takitimu	2016-09-03	Pukenui	2016	no	9	Spring	no	yes	Male	no	no	26921
WOLF	Wolf	2016-07-01	Whenua Hou	2016	yes	7	Winter	yes	yes	Male	no	no	69448
ADELAIDE	Adelaide	2019-11-29	Pukenui	2019	no	11	Spring	no	yes	Female	no	no	80101
DUSKY_J	Dusky	2016-04-06	Pukenui	2016	yes	4	Autumn	no	yes	Female	no	no	165256
Waynebo1	Waynebo	Aug-98	Pearl	1998	yes	9	Spring	no	yes	Male	no	no	78157
Smoko1	Smoko	2021-11-15	Whenua Hou	2015	yes	11	Spring	no	yes	Male	yes	no	66989
Tohu	Tohu	2021-11-18	Whenua Hou	2017	no	11	Spring	no	yes	Female	no	no	129277
ARIKI	Ariki	2018-08-17	Pukenui	2018	no	8	Winter	yes	yes	Male	no	no	32990
ATTENB	Attenborough	2017-03-29	Whenua Hou	2017	no	3	Autumn	no	yes	Male	no	no	73471
Wendy	Wendy	2018-09-21	Te Hauturu-o-Toi	2018	no	9	Spring	no	yes	Female	no	no	37708
JEAN	Jean	2017-10-28	Whenua Hou	2017	no	10	Spring	no	yes	Female	no	no	87569
Ruapuke	Ruapuke	2021-11-18	Whenua Hou	2017	no	11	Spring	yes	yes	Male	no	no	120590
Gumboots1	Gumboots	2021-11-15	Whenua Hou	2015	yes	11	Spring	no	yes	Male	no	no	94809
SUE	Sue	2016-07-09	Whenua Hou	2016	no	7	Winter	no	yes	Female	no	yes	31643
Mahli1	Mahli	2021-11-15	Whenua Hou	2015	no	11	Spring	yes	yes	Female	yes	yes	38402
HAUTURU	Hauturu	2018-08-30	Pukenui	2018	no	8	Winter	yes	yes	Female	no	no	39655
HAKATERE	Hakatere	2020-07-05	Whenua Hou	2020	no	7	Winter	yes	yes	Female	no	no	71730
QUEENIE	Queenie	2016-07-20	Whenua Hou	2016	no	7	Winter	no	yes	Female	no	no	34829
Gulliver1	Gulliver	2021-11-15	Whenua Hou	2015	yes	11	Spring	no	yes	Male	no	no	95921
Nog1	Nog	2021-11-15	Whenua Hou	2015	yes	11	Spring	no	yes	Male	no	yes	126710
Ian	Ian	2018-08-11	Pukenui	2018	no	8	Winter	no	yes	Male	no	no	63614
Flossy	Flossie	2018-09-20	Te Hauturu-o-Toi	2018	no	9	Spring	no	yes	Female	no	no	58451
Ralph1	Ralph	2021-11-15	Whenua Hou	2015	no	11	Spring	no	yes	Male	no	no	12585
TREVOR	Trevor	2016-08-26	Pukenui	2016	no	8	Winter	yes	yes	Male	no	no	97568
Piripi1	Piripi	Mar-99	Te Pakeka	1999	yes	3	Autumn	no	yes	Male	no	no	72551
Ox	Ox	2018-09-23	Te Hauturu-o-Toi	2018	no	9	Spring	no	yes	Male	no	no	90676
TITAPU	Titapu	2020-07-14	Whenua Hou	2020	no	7	Winter	yes	yes	Female	yes	no	74304
MANU	Manu	2018-08-10	Pukenui	2018	no	8	Winter	no	yes	Male	no	no	31939
HILLARY	Hillary		Pukenui	2019	no	10	Spring	no	yes	Male	no	no	111997
Awa	Awarua	2018-07-12	Whenua Hou	2018	no	7	Winter	yes	yes	Female	no	no	105483
HENRY	Henry	2018-08-31	Pukenui	2018	no	8	Winter	no	yes	Male	no	no	80926
Horton	Horton	2018-08-23	Pukenui	2018	no	8	Winter	no	yes	Male	no	no	76864
Wiremu	Wiremu	2021-11-18	Whenua Hou	2017	no	11	Spring	no	yes	Male	no	no	100599
TAEATANGA	Taeatanga	2016-07-19	Whenua Hou	2016	no	7	Winter	yes	yes	Male	yes	yes	28487
IHI	Ihi	2016-07-03	Whenua Hou	2016	yes	7	Winter	yes	yes	Female	no	no	39321
WAIKAWA	Waikawa	2018-08-25	Pukenui	2018	no	8	Winter	no	yes	Female	no	no	49964
MERV	Merv	2019-02-12	Whenua Hou	2019	yes	2	Summer	no	yes	Male	no	yes	44451
ROBBIE	Robbie	2018-09-03	Pukenui	2018	no	9	Spring	no	yes	Male	no	no	37816
NGATAPU	Ngatapa	2018-08-14	Pukenui	2018	no	8	Winter	no	yes	Male	no	no	47258
Lee1	Lee	Apr-98	Pearl	1999	yes	4	Autumn	no	yes	Male	no	no	44463
Boss1	Boss	2021-11-15	Whenua Hou	2015	no	11	Spring	no	yes	Male	no	no	28847
TIWAI	Tiwai	2018-09-27	Te Hauturu-o-Toi	2018	no	9	Spring	no	yes	Male	no	no	56001
WHARETUTU	Wharetutu	2017-01-10	Whenua Hou	2017	no	1	Summer	yes	yes	Female	yes	yes	49160
TAMAHOU	Tamahou	2019-12-02	Pukenui	2019	no	12	Summer	yes	yes	Male	no	no	64845
Juanma	Juanma	2021-11-18	Whenua Hou	2017	no	11	Spring	yes	yes	Male	no	no	80336
Cyndy1	Cyndy	2021-11-15	Whenua Hou	2015	yes	11	Spring	no	yes	Female	no	yes	34301
Sinbad1	Sinbad	2021-11-15	Whenua Hou	2015	yes	11	Spring	yes	yes	Male	no	yes	17812
KUIA	Kuia	2016-03-02	Pukenui	2016	yes	3	Autumn	no	yes	Female	no	no	12526
TUTERANGI	Tuterangi	2020-06-14	Pukenui	2020	no	6	Winter	no	yes	Male	no	no	85510
BOOMER	Boomer	2019-09-06	Pukenui	2019	yes	9	Spring	yes	yes	Female	no	no	36554
ARANGA	Aranga	2020-01-05	Whenua Hou	2020	yes	1	Summer	yes	yes	Female	no	no	11868
Hugh	Hugh	2018-07-08	Whenua Hou	2018	no	7	Winter	yes	yes	Male	no	no	122201
Tutoko1	Tutoko	2021-11-15	Whenua Hou	2015	yes	11	Spring	yes	yes	Male	no	yes	145507
WAA	Waa	2018-09-01	Pukenui	2018	no	9	Spring	yes	yes	Female	no	no	36934
ESPERANCE	Esperance	2017-04-02	Whenua Hou	2017	no	4	Autumn	no	yes	Female	no	no	84109
KONINI	Konini	2016-08-30	Pukenui	2016	yes	8	Winter	yes	yes	Female	no	no	40337
Moorhouse	Moorhouse	2018-07-08	Whenua Hou	2018	no	7	Winter	no	yes	Male	no	no	141226
ROHA	Roha	2018-08-28	Pukenui	2018	no	8	Winter	yes	yes	Female	no	no	31526
PERCY	Percy	2020-01-23	Te Kakahu-o-Tamatea	2020	no	1	Summer	no	yes	Male	no	no	18002
MUKEKE	Mukeke	2020-06-12	Pukenui	2020	no	6	Winter	no	yes	Female	no	no	76304
DOC	Doc	2017-05-06	Te Hauturu-o-Toi	2017	no	5	Autumn	no	yes	Male	no	no	105345
BASIL	Basil	2018-08-18	Pukenui	2018	no	8	Winter	no	no	Male	no	no	98647
TUMEKE	Tumeke	2016-07-02	Whenua Hou	2016	yes	7	Winter	no	yes	Female	no	no	46435
MERTY	Merty	2012-05-31	Te Hauturu-o-Toi	2012	yes	5	Autumn	no	yes	Male	no	no	26887
Ruth1	Ruth	2021-02-16	Whenua Hou	2016	yes	2	Summer	no	yes	Female	no	no	131740
Pounamu1	Pounamu	2021-11-15	Whenua Hou	2015	yes	11	Spring	yes	yes	Female	yes	yes	103685
Bonus1	Bonus	2021-11-18	Whenua Hou	2016	no	2	Summer	no	yes	Male	no	no	57409
JEMMA	Jemma	2018-08-23	Pukenui	2018	no	8	Winter	yes	yes	Female	no	no	70813
Hoki1	Hoki	2021-03-16	Whenua Hou	2016	yes	3	Autumn	no	yes	Female	no	no	56321
SIROCCO	Sirocco	2018-09-22	Te Kakahu-o-Tamatea	2018	yes	9	Spring	yes	yes	Male	no	no	56550
Blake1	Blake	2021-06-16	Pukenui	2016	no	6	Winter	no	yes	Male	no	no	67634
Blades1	Blades	2021-11-15	Whenua Hou	2015	no	11	Spring	no	yes	Male	no	no	41850
HERA	Hera	2018-08-28	Pukenui	2018	no	8	Winter	yes	yes	Female	yes	no	52222
MM1	Margaret-Maree	2021-11-15	Whenua Hou	2015	yes	11	Spring	no	yes	Female	no	no	34564
ZEPHYR	Zephyr	2017-07-03	Whenua Hou	2017	no	7	Winter	no	yes	Female	no	no	65350
JAMIESON	Jamieson	2020-07-28	Te Kakahu-o-Tamatea	2020	no	7	Winter	yes	yes	Male	yes	no	91279
JEM	JEM	2019-09-11	Pukenui	2019	yes	9	Spring	yes	yes	Female	no	no	91551
GEORGE	George	2019-12-07	Pukenui	2019	no	12	Summer	yes	yes	Male	no	no	105583
PADDY	Paddy	2020-01-23	Te Kakahu-o-Tamatea	2020	no	1	Summer	yes	yes	Male	no	no	88675
AWHERO	Awhero	2018-09-22	Te Kakahu-o-Tamatea	2018	no	9	Spring	yes	yes	Male	no	no	3490
HINEMOA	Hinemoa	2018-09-04	Pukenui	2018	no	9	Spring	no	yes	Female	no	no	37351
RA	Ra	2018-08-22	Pukenui	2018	no	8	Winter	yes	yes	Female	no	no	47716
HURIHURI	Hurihuri	2018-09-22	Te Kakahu-o-Tamatea	2018	no	9	Spring	yes	yes	Male	no	no	56776
Hananui	Hananui	2018-09-23	Te Hauturu-o-Toi	2018	no	9	Spring	no	yes	Female	no	no	48519
Luke1	Luke	2021-11-15	Whenua Hou	2015	yes	11	Spring	no	yes	Male	no	yes	29155
FAULKNER	Faulkner	2020-07-08	Whenua Hou	2020	no	7	Winter	no	yes	Male	no	no	95349
HEATHER	Heather	2018-09-23	Te Hauturu-o-Toi	2018	no	9	Spring	no	yes	Female	no	no	41775
KOTIU_J	Kotiu	2016-05-28	Whenua Hou	2016	yes	5	Autumn	yes	yes	Male	no	no	65203
LISA	Lisa	2018-09-25	Te Hauturu-o-Toi	2018	no	9	Spring	no	yes	Female	no	no	49295
